# Unrestrained ESCRT-III drives chromosome fragmentation and micronuclear catastrophe

**DOI:** 10.1101/517011

**Authors:** Marina Vietri, Sebastian W. Schultz, Aurélie Bellanger, Carl M. Jones, Camilla Raiborg, Ellen Skarpen, Christeen Ramane J. Pedurupillay, Eline Kip, Romy Timmer, Ashish Jain, Philippe Collas, Roland L. Knorr, Sushma N. Grellscheid, Halim Kusumaatmaja, Andreas Brech, Francesca Micci, Harald Stenmark, Coen Campsteijn

## Abstract

The ESCRT-III membrane fission machinery^1,2^ restores nuclear envelope integrity during mitotic exit^3,4^ and interphase^5,6^. Whereas primary nuclei resealing takes minutes, micronuclear envelope ruptures appear irreversible and result in catastrophic collapse associated with chromosome fragmentation and rearrangements (chromothripsis), thought to be a major driving force in cancer development^7-10^. Despite its importance^11-13^, the mechanistic underpinnings of nuclear envelope sealing in primary nuclei and the defects observed in micronuclei remain largely unknown. Here we show that CHMP7, the nucleator of ESCRT-III filaments at the nuclear envelope^3,14^, and the inner nuclear membrane protein LEMD2^15^ act as a compartmentalization sensor detecting the loss of nuclear integrity. In cells with intact nuclear envelope, CHMP7 is actively excluded from the nucleus to preclude its binding to LEMD2. Nuclear influx of CHMP7 results in stable association with LEMD2 at the inner nuclear membrane that licenses local polymerization of ESCRT-III. Tight control of nuclear CHMP7 levels is critical, as induction of nuclear CHMP7 mutants is sufficient to induce unrestrained growth of ESCRT-III foci at the nuclear envelope, causing dramatic membrane deformation, local DNA torsional stress, single-stranded DNA formation and fragmentation of the underlying chromosomes. At micronuclei, membrane rupture is not associated with repair despite timely recruitment of ESCRT-III. Instead, micronuclei inherently lack the capacity to restrict accumulation of CHMP7 and LEMD2. This drives unrestrained ESCRT-III recruitment, membrane deformation and DNA defects that strikingly resemble those at primary nuclei upon induction of nuclear CHMP7 mutants. Preventing ESCRT-III recruitment suppresses membrane deformation and DNA damage, without restoring nucleocytoplasmic compartmentalization. We propose that the ESCRT-III nuclear integrity surveillance machinery is a double-edged sword, as its exquisite sensitivity ensures rapid repair at primary nuclei while causing unrestrained polymerization at micronuclei, with catastrophic consequences for genome stability^16-18^.
