## SupplementalData1 for "Unrestrained ESCRT-III drives chromosome fragmentation and micronuclear catastrophe"

### Sheet: cell lines
#	Cell line	transgeneA	promoter	transgeneB	promoter	transgeneC	promoter
1	HeLaK	CHMP4B-LAPeGFP	Endo (BAC)
2	HeLaK	CHMP4B-LAPeGFP	Endo (BAC)	2xmRuby3-NES	PGK
3	HeLaK	CHMP4B-LAPeGFP	Endo (BAC)	mCherry-KDEL	EF1a
4	HeLaK	CHMP4B-LAPeGFP	Endo (BAC)	mCherry-NUP58	PGK
5	HeLaK	CHMP4B-LAPeGFP	Endo (BAC)	mRuby3-LMNAC	PGK
6	HeLaK	CHMP4B-LAPeGFP	Endo (BAC)	mRuby3-LMNB1	PGK
7	HeLaK	CHMP4B-LAPeGFP	Endo (BAC)	mRuby3-LAP2B	PGK
8	HeLaK	CHMP4B-LAPeGFP	Endo (BAC)
9	HeLaK	CHMP4B-LAPeGFP	Endo (BAC)
10	HeLaK	CHMP4B-LAPeGFP	Endo (BAC)	2xmRuby3-NES	PGK	LEMD2-SNAP	PGK
11	HeLaK	CHMP4B-LAPeGFP	Endo (BAC)	2xmRuby3-NES	PGK	LEMD2-SNAP	rTTA3
12	HeLaK	CHMP4B-LAPeGFP	Endo (BAC)	2xmRuby3-NES	PGK	SNAP-RPA2	PGK
13	RPE1	2xmRuby3-NES	EF1a	CHMP7-WT-FLAG	rTTA3
14	RPE1	2xmRuby3-NES	EF1a	CHMP7-NES*-FLAG	rTTA3
15	RPE1	2xmRuby3-NES	EF1a	CHMP7-2xNLS-FLAG	rTTA3
16	RPE1	2xmRuby3-NES	EF1a	CHMP7-WT-FLAG	rTTA3	CHMP4B-LAPmNG-3HA	PGK
17	RPE1	2xmRuby3-NES	EF1a	CHMP7-NES*-FLAG	rTTA3	CHMP4B-LAPmNG-3HA	PGK
18	RPE1	2xmRuby3-NES	EF1a	CHMP7-2xNLS-FLAG	rTTA3	CHMP4B-LAPmNG-3HA	PGK

### Sheet: Constructs
#	Transient transfections
1	pREV1.4-GFP
2	pREV1.4-GFP_NES
3	pREV1.4-GFP_NES*
4	pcDNA3.1_CMV_CHMP7-FLAG
5	pcDNA3.1_CMV_CHMP7-NES*-FLAG
6	pcDNA3.1_CMV_CHMP7-DeltaN-NES*-FLAG
7	pcDNA3.1_CMV_CHMP7-2xNLS-FLAG
8	pcDNA3.1_CMV_CHMP7-SNAP
9	pcDNA3.1_CMV_mCherry
10	pcDNA3.1_CMV_EMD-mCherry
11	pcDNA3.1_CMV_LAP2B-mCherry
12	pcDNA3.1_CMV_LEMD1-mCherry
13	pcDNA3.1_CMV_LEMD2-mCherry
14	pcDNA3.1_CMV_LEMD3-mCherry
15	pcDNA3.1_CMV_LEMD2-DeltaN-mCherry
16	pcDNA3.1_CMV_LEMD2-DeltaC-mCherry
17	pcDNA3.1_CMV_LEMD2-SNAP
	Lentiviral transduction
18	pCDH_IRES-PURO_EF1a_mCherry-KDEL
19	pCDH_IRES-BSD_EF1a_2xmRuby3-NES
20	pCDH_IRES-BSD_PGK_mCherry-NUP58
21	pCDH_IRES-BSD_PGK_mRuby3-LMNAC
22	pCDH_IRES-BSD_PGK_mRuby3-LMNB1
23	pCDH_IRES-BSD_PGK_mRuby3-LAP2B
24	pCDH_IRES-PURO_PGK_LEMD2-SNAP
25	pCDH_IRES-PURO_PGK_SNAP-RPA2
26	pCDH_IRES-NEO_PGK_CHMP4B-LAPmNG-3HA
27	pCW57.1PURO_rTTA3_CHMP7-FLAG_WT
28	pCW57.1PURO_rTTA3_CHMP7-FLAG_NESmut
29	pCW57.1PURO_rTTA3_CHMP7-2xNLS
30	pCW57.1PURO_rTTA3_LEMD2-SNAP
